# Repression of CHROMOMETHYLASE 3 Prevents Epigenetic Collateral Damage in Arabidopsis

**DOI:** 10.1101/2021.04.14.439682

**Authors:** Ranjith K. Papareddy, Katalin Páldi, Anna D. Smolka, Patrick Hüther, Claude Becker, Michael D. Nodine

## Abstract

DNA methylation has evolved to silence mutagenic transposable elements (TEs) while typically avoiding the targeting of endogenous genes. Mechanisms that prevent DNA methyltransferases from ectopically methylating genes are expected to be of prime importance during periods of dynamic cell cycle activities including plant embryogenesis. However, virtually nothing is known regarding how DNA methyltransferase activities are precisely regulated during embryogenesis to prevent the induction of potentially deleterious and mitotically stable genic epimutations. Here, we report that microRNA-mediated repression of CHROMOMETHYLASE 3 (CMT3) and the chromatin features that CMT3 prefers help prevent ectopic methylation of thousands of genes during embryogenesis that can persist for weeks afterwards. Moreover, CMT3-induced ectopic methylation of genes undergoing transcriptional activation can reduce their corresponding transcript levels. Therefore, the repression of CMT3 prevents epigenetic collateral damage on endogenous genes. We also provide a model that may help reconcile conflicting viewpoints regarding the functions of gene-body methylation that occurs in nearly all flowering plants.
