## Supplementary material for "Repression of CHROMOMETHYLASE 3 Prevents Epigenetic Collateral Damage in Arabidopsis": Table S5

### Sheet: Sheet1
Table S5. Oligonucleotides used in this study
Name	Sequence	Description
GIB_CMT3_F	aggaaacagctatgaccatgattacgccaagctatCGAGAAAGATACAAAAGGGACG	Amplification of CMT3 locus from genomic DNA including Gibson overhangs:
GIB_CMT3_R	tttattgccaaatgtttgaacgatctgcagCAGCAAAGAAGACATAGTGGAC	Amplification of CMT3 locus from genomic DNA including Gibson overhangs:
CMT3_sdmut_F	cccgttcatagtcatttatattaagattaagaggatgatggtcgtagagcacatgctttttggacttggactttgattgtgaa	Site-directed mutagenesis of cCMT3 to generate rCMT3
CMT3_sdmut_R	ttcacaatcaaagtccaagtccaaaaagcatgtgctctacgaccatcatcctcttaatcttaatataaatgactatgaacggg	Site-directed mutagenesis of cCMT3 to generate rCMT3
CMT3_seq_F1	CTCGGAAGGAAGAGTTGGCTTC	Sanger sequencing verification
CMT3_seq_R1	CTTAATCTTAATATAAATGACTATGAACGGG	Sanger sequencing verification
CMT3_seq_F2	TCACCTGGTTGTGGGGTTC	Sanger sequencing verification
CMT3_seq_R2	CAAGGAGTTTCAGGTAAACTGG	Sanger sequencing verification
CMT3_seq_F3	GCTACTATGTTTCCCTGCATTAG	Sanger sequencing verification
CMT3_seq_F4	GACGCAGAACAACATAAGACCC	Sanger sequencing verification
CMT3_seq_F5	GCATGTGCATTCATGTCAACAG	Sanger sequencing verification
CMT3_seq_F6	CCACCGAGCCGTGAAATAC	Sanger sequencing verification
CMT3_seq_F7	CGAAGCCTTAGGTGGCTG	Sanger sequencing verification
CMT3_seq_R7	GATGACTATTGAGGTTTTACCAC	Sanger sequencing verification
CMT3_seq_F8	GATGATGTTACACAAATGTTATTAGAC	Sanger sequencing verification
CMT3_seq2_R8	GAAGCGAAAGAGACCTGCGAC	Sanger sequencing verification
pAlli_F	CTGCAGATCGTTCAAACATTTGG	Sanger sequencing verification
pAlli_R	ATAGCTTGGCGTAATCATGG	Sanger sequencing verification
SL_miR823	GAAAGAAGGCGAGGAGCAGATCGAGGAAGAAGACGGAAGAATGTGCGTCTCGCCTTCTTTCATCTTATATG	qRT-PCR
miR823_qPCR_F	caacagTGGGTGGTGATC	qRT-PCR
uni_R_RT	CGAGGAAGAAGACGGAAGAAT	qRT-PCR
CMT3_qPCR_F	TTGTTGGACCTGGTAATGTAGTCAAG	qRT-PCR
CMT3_qPCR_R	AACAGTGGGGACAATTTCGTC	qRT-PCR
CMT3_qPCR_F2	CCAGAGCAAAATCGGGTTTTATC	qRT-PCR
CMT3_qPCR_R2	CTGTTCCCAAAGCATATCCAAG	qRT-PCR
U6_qPCR_F2	GATAAAATTGGAACGATACAGAG	qRT-PCR
U6_qPCR_R	TGGACCATTTCTCGATTTATGCGTG	qRT-PCR
eIF4A1_F	TGCAAGGCACTCTTTGATCTGATTT	qRT-PCR
eIF4A1_R	GAGATATGTTCGTAGCTGGGAGAGAGAG	qRT-PCR
cmt3-11t_LP	CCCTCAACAATTAACTGACGC	Genotyping
cmt3-11t_RP	ATAAGAGAAGGAGCTGCTGCC	Genotyping
CRISPR_823_F	GAGGAGTCTCTCTGGCATATAAC	Genotyping
CRISPR_823_R	CCAACGCTTCCTAAGCAATTTTAC	Genotyping
DT1-BsF_G1	ATATATGGTCTCGATTGATTTTGAAAATAGGTGATGGTT	Crisper/Cas9 of MIR823 locus
DT1-F0_G1	TGATTTTGAAAATAGGTGATGGTTTTAGAGCTAGAAATAGC	Crisper/Cas9 of MIR823 locus
DT2-R0_G11	AACTTTAGTTCTAGTGGGTGGTCAATCTCTTAGTCGACTCTAC	Crisper/Cas9 of MIR823 locus
DT2-BsR_G11	ATTATTGGTCTCGAAACTTTAGTTCTAGTGGGTGGTCAA	Crisper/Cas9 of MIR823 locus
