## Supplementary material for "Repression of CHROMOMETHYLASE 3 Prevents Epigenetic Collateral Damage in Arabidopsis": Table S6

### Sheet: MethylC-seq
Table S6. MethylC-seq and mRNA-seq mapping statistics
Sample Name	Million cytosines analysed	Unique Reads (Million)	Aligned Reads (Million)	Input Reads (Million)	Study
WT_BentCotyledon2020_Rep1_MethylCseq	151.7	14.5	23.7	55.8	This study
WT_BentCotyledon2020_Rep2_MethylCseq	156.2	14.9	24.4	58.4	This study
WT_Seedling_Rep1_MethylCseq	117.1	11	17.6	32.7	This study
WT_Seedling_Rep2_MethylCseq	125.9	11.8	19.2	35.7	This study
cCMT3_L1_BentCotyledon_Rep1_MethylCseq	190.7	16.1	35.1	90	This study
cCMT3_L1_BentCotyledon_Rep2_MethylCseq	180.3	15.9	25.4	70	This study
cCMT3_L1_Seedling_Rep1_MethylCseq	162.8	15.1	27.1	45.9	This study
cCMT3_L1_Seedling_Rep2_MethylCseq	152.7	14.1	24.9	41.9	This study
cCMT3_L3_BentCotyledon_Rep1_MethylCseq	120.4	12.1	36.2	63	This study
cCMT3_L3_BentCotyledon_Rep2_MethylCseq	120.4	12.1	36.2	63	This study
cCMT3_L3_Seedling_Rep1_MethylCseq	139.7	12.9	22.3	38.1	This study
cCMT3_L3_Seedling_Rep2_MethylCseq	117.2	10.8	18.1	30.6	This study
mir823-1_BentCotyledon2020_Rep1_MethylCseq	75.8	7.6	12.4	35.4	This study
miR823-1_BentCotyledon2020_Rep2_MethylCseq	109.3	10.7	17.9	46.6	This study
miR823-2_BentCotyledon2020_Rep1_MethylCseq	88.5	8.4	13.3	35.6	This study
miR823-2_BentCotyledon2020_Rep2_MethylCseq	41.9	3.9	5.8	15.5	This study
rCMT3_L1_BentCotyledon_Rep_1_MethylCseq	178.8	12.7	20.7	43.9	This study
rCMT3_L1_BentCotyledon_Rep_2_MethylCseq	177.3	12.7	20.3	43.9	This study
rCMT3_L1_Seedling_Rep1_MethylCseq	118.3	10.9	15.5	26.8	This study
rCMT3_L1_Seedling_Rep2_MethylCseq	110.8	10.2	14.8	26.7	This study
rCMT3_L1_Seedling_kp_Rep1_MethylCseq	215.8	19.8	44.3	67.9	This study
rCMT3_L1_Seedling_kp_Rep2_MethylCseq	159	14.5	28.2	44.1	This study
rCMT3_L3_BentCotyledon_Rep_1_MethylCseq	204.2	14.9	24.8	47.1	This study
rCMT3_L3_BentCotyledon_Rep_2_MethylCseq	200.8	14.9	24.7	47.4	This study
rCMT3_L3_Seedling_Rep1_MethylCseq	270	24.9	63.1	105.7	This study
rCMT3_L3_Seedling_Rep2_MethylCseq	201.2	18.6	40	66.7	This study

### Sheet: RNA-seq
Table S6. MethylC-seq and mRNA-seq mapping statistics
Sample Name	Million Reads Mapped	% Alignable	Error rate	Million Non-Primary	M Reads Mapped	% Mapped	% Proper Pairs	% MapQ 0 Reads	M Total seqs	Exonic	Intronic	Intergenic	Study
WT_Bentcotyledon_BioRep_R1	19.4	0.87	0.0017	2.8	16.6	0.928	0	0.008	17.9	13701710	473776	592279	This study
WT_Bentcotyledon_BioRep_R2	7.4	0.814	0.0019	1.6	5.8	0.904	0	0.01	6.5	4203106	178731	254477	This study
WT_Bentcotyledon_BioRep_R3	28.6	0.958	0.0011	3.5	25.1	0.964	0	0.003	26	20640803	218724	499239	This study
rCMT3_L1_Bentcotyledon_BioRep_R1	24.7	0.959	0.0011	3.3	21.4	0.966	0	0.003	22.1	16996349	238662	491964	This study
rCMT3_L1_Bentcotyledon_BioRep_R2	24.6	0.968	0.0011	3.3	21.3	0.973	0	0.003	21.9	16802807	259433	494598	This study
rCMT3_L1_Bentcotyledon_BioRep_R3	31	0.793	0.0019	6.2	24.7	0.892	0	0.01	27.7	18251942	800494	1128252	This study
rCMT3_L3_Bentcotyledon_BioRep_R1	28.7	0.824	0.0018	5.4	23.3	0.908	0	0.008	25.7	17048896	771304	922785	This study
rCMT3_L3_Bentcotyledon_BioRep_R2	28.9	0.784	0.0019	6.2	22.7	0.891	0	0.011	25.5	16342647	783270	1121618	This study
rCMT3_L3_Bentcotyledon_BioRep_R3	28.8	0.808	0.0018	5.7	23.1	0.9	0	0.009	25.7	16846370	769304	1010419	This study
early_heart_R1	79	0.843	0.0027	13.6	65.4	0.881	0.881	0.004	74.2	48302244	1520166	1911232	GSE121236
early_heart_R2	82	0.841	0.0026	10.4	71.6	0.871	0.871	0.004	82.2	58532078	2027410	1423546	GSE121236
early_heart_R3	79.8	0.86	0.003	11.4	68.4	0.891	0.891	0.003	76.8	52344790	1543086	2204352	GSE121236
early_torpedo_R1	52.2	0.805	0.0014	8.1	44.1	0.845	0.845	0.005	52.2	34490570	1099574	986258	GSE121236
early_torpedo_R2	56.4	0.788	0.0014	6.1	50.3	0.826	0.826	0.003	60.9	41110704	1202660	803360	GSE121236
early_torpedo_R3	59.5	0.789	0.0016	9.7	49.7	0.834	0.834	0.005	59.7	38404250	1268686	1208684	GSE121236
globular_R1	57.5	0.817	0.0017	7.6	49.9	0.854	0.854	0.003	58.4	40571870	1359206	900028	GSE121236
globular_R2	71.1	0.877	0.0017	9.1	61.9	0.901	0.901	0.002	68.7	49198694	1186334	1719462	GSE121236
globular_R3	41.1	0.835	0.0018	5	36.1	0.869	0.869	0.002	41.5	28791838	870518	891950	GSE121236
late_heart_R1	64.3	0.858	0.0015	8	56.3	0.886	0.886	0.002	63.6	44704348	1349678	1166860	GSE121236
late_heart_R2	66.3	0.892	0.0013	7.8	58.5	0.912	0.912	0.002	64.1	46668482	1102658	1325678	GSE121236
late_heart_R3	58.7	0.88	0.0014	6.9	51.9	0.902	0.902	0.002	57.5	41817532	1039434	1087430	GSE121236
late_torpedo_R1	43.8	0.805	0.0015	5.4	38.4	0.848	0.848	0.002	45.2	29734452	923534	836554	GSE121236
late_torpedo_R2	43.4	0.818	0.0014	5.7	37.8	0.856	0.856	0.002	44.1	29361702	835356	821286	GSE121236
late_torpedo_R3	41.3	0.807	0.0015	5.4	35.9	0.847	0.847	0.003	42.4	28014914	830210	785128	GSE121236
mature_green_R1	49.9	0.798	0.0014	7.3	42.6	0.839	0.839	0.003	50.8	33814908	717918	1201108	GSE121236
mature_green_R2	51	0.773	0.0014	6.1	44.9	0.819	0.819	0.002	54.8	36828156	913276	1110092	GSE121236
mature_green_R3	49.7	0.738	0.0015	6.8	43	0.789	0.789	0.004	54.5	35792706	866308	1020160	GSE121236
bent_cotyledon_R1	36.6	0.618	0.0066	11.1	25.5	0.764	0.764	0.002	33.4	12416806	350118	1121162	GSE121236
bent_cotyledon_R2	32.2	0.776	0.0069	6.8	25.5	0.84	0.84	0.002	30.3	16241508	324882	983926	GSE121236
bent_cotyledon_R3	31.5	0.837	0.0011	6	25.5	0.882	0.882	0.002	28.9	17342880	411526	894864	GSE121236
preglobular_R1	64.7	0.795	0.0019	12.2	52.5	0.843	0.843	0.005	62.3	38326928	1074638	2135522	GSE121236
preglobular_R2	74.4	0.776	0.0016	15.3	59.1	0.833	0.833	0.005	70.9	40610730	1024536	3272216	GSE121236
preglobular_R3	77.5	0.746	0.0016	16.9	60.6	0.816	0.816	0.005	74.3	40679928	1180746	3471782	GSE121236
